# Stem cell quiescence requires PRC2/PRC1-mediated mitochondrial checkpoint

**DOI:** 10.1101/2021.04.21.440825

**Authors:** JR Ishibashi, TH Taslim, AM Hussein, D Brewer, S Liu, S Harper, B Nguyen, J Dang, A Chen, D Del Castillo, J Mathieu, H Ruohola-Baker

## Abstract

Both normal and tumorous stem cells can arrest cell division, avoid apoptosis, and then regenerate lost daughter cells following acute genotoxic insult. This protective, reversible proliferative arrest, known as “quiescence,” is still poorly understood. Here, we show that mTOR-regulated mitophagy is required for radiation insult-induced quiescence in *Drosophila* germline stem cells (GSCs). In GSCs, depletion of mito-fission (Drp1) or mitophagy (Pink1 and Parkin) eliminates entry into quiescence, while depletion of mitochondrial biogenesis (PGC1α) or fusion (Mfn2) eliminates exit from quiescence. We also find that mitophagy-dependent quiescence is under epigenetic control; knockdown of Jarid2 (PRC2) or Pc or Sce (PRC1) stabilizes the mitochondria and locks GSCs out of quiescence, while knockdown of PRC2-specific demethylase, Utx, prevents re-accumulation of the mitochondria and locks GSCs in quiescence. These data suggest that mitochondrial number coordinates reversible quiescence. We further identify that the mechanism of quiescence in both GSCs and human induced pluripotent stem cells (iPSCs) relies on mitophagy to deplete the mitochondrial pool of CycE and limit cell cycle progression. This alternative method of G1/S regulation may present new opportunities for therapeutic purposes.
