## Supplementary material for "Stem cell quiescence requires PRC2/PRC1-mediated mitochondrial checkpoint": Supplmental Table 1

### Sheet: Figure 1 IR Paradigm
Figure 1
GSC spectrosome shape	Unirr.		1 day post IR		2 days post IR			Branched fusomes	Unirr.		1 day post IR		2 days post IR
Control/nos-Gal4 RNAi (BL 25751)	Round	Elongated	Round	Elongated	Round	Elongated		Control/nos-Gal4 RNAi (BL 25751)	≥ 1 branched fusomes	No branched fusomes	≥ 1 branched fusomes	No branched fusomes	≥ 1 branched fusomes	No branched fusomes
Exp. 1	73	27	113	9	52	23		Exp. 1	46	2	2	56	1	45
Exp. 2	76	30	101	7	53	16		Exp. 2	43	2	2	51	2	41
Exp. 3	48	17	43	3	32	11		Exp. 3	30	1	0	23	0	28
Total	197	74	257	19	137	50		Total	119	5	4	130	3	114
Mean	65.6667	24.6667	85.6667	6.33333	45.6667	16.6667		Mean	39.6667	1.66667	1.33333	43.3333	1	38
GSC spectrosome shape	Unirr.		1 day post IR		2 days post IR			Branched fusomes	Unirr.		1 day post IR		2 days post IR
nos>raptor RNAi (BL 34814)	Round	Elongated	Round	Elongated	Round	Elongated		nos>raptor RNAi (BL 34814)	≥ 1 branched fusomes	No branched fusomes	≥ 1 branched fusomes	No branched fusomes	≥ 1 branched fusomes	No branched fusomes
Exp. 1	79	16	34	4	42	3		Exp. 1	11	62	4	62	4	53
Exp. 2	45	11	37	4	25	3		Exp. 2	14	43	0	56	5	45
Exp. 3	57	6	34	5	18	3		Exp. 3	8	46	5	51	8	42
Total	181	33	71	8	85	9		Total	33	151	4	118	17	140
Mean	60.3333	11	23.6667	2.66667	28.3333	3		Mean	11	50.3333	1.33333	39.3333	5.66667	46.6667
GSC spectrosome shape	Unirr.		1 day post IR		2 days post IR			Branched fusomes	Unirr.		1 day post IR		2 days post IR
nos>raptor RNAi (BL 41912)	Round	Elongated	Round	Elongated	Round	Elongated		nos>raptor RNAi (BL 41912)	≥ 1 branched fusomes	No branched fusomes	≥ 1 branched fusomes	No branched fusomes	≥ 1 branched fusomes	No branched fusomes
Exp. 1	63	11	38	0	31	2		Exp. 1	1	72	0	56	1	74
Exp. 2	30	3	27	1	9	0		Exp. 2	0	42	0	43	0	23
Exp. 3	22	6	17	0	16	2		Exp. 3	0	50	0	45	0	49
Total	115	20	65	1	56	4		Total	1	164	0	99	1	146
Mean	38.3333	6.66667	21.6667	0.333333	18.6667	1.33333		Mean	0.333333	54.6667	0	33	0.333333	48.6667
GSC spectrosome shape	Unirr.		1 day post IR		2 days post IR			Branched fusomes	Unirr.		1 day post IR		2 days post IR
nos>rictor RNAi (BL 36584)	Round	Elongated	Round	Elongated	Round	Elongated		nos>rictor RNAi (BL 36584)	≥ 1 branched fusomes	No branched fusomes	≥ 1 branched fusomes	No branched fusomes	≥ 1 branched fusomes	No branched fusomes
Exp. 1	87	33	98	7	59	18		Exp. 1	50	1	1	44	5	40
Exp. 2	86	28	90	4	60	20		Exp. 2	50	0	2	48	2	48
Exp. 3	84	24	78	4	47	16		Exp. 3	48	1	2	43	0	40
Total	257	85	266	15	166	54		Total	148	2	5	135	7	128
Mean	85.6667	28.3333	88.6667	5	55.3333	18		Mean	49.3333	0.666667	1.66667	45	2.33333	42.6667
GSC spectrosome shape	Unirr.		1 day post IR		2 days post IR			Branched fusomes	Unirr.		1 day post IR		2 days post IR
nos>rictor RNAi (BL 36699)	Round	Elongated	Round	Elongated	Round	Elongated		nos>rictor RNAi (BL 36699)	≥ 1 branched fusomes	No branched fusomes	≥ 1 branched fusomes	No branched fusomes	≥ 1 branched fusomes	No branched fusomes
Exp. 1	77	30	127	16	98	23		Exp. 1	50	0	3	57	10	57
Exp. 2	79	25	111	10	76	15		Exp. 2	52	0	8	49	9	43
Exp. 3	78	21	106	9	73	18		Exp. 3	48	0	8	44	8	44
Total	234	76	344	35	247	56		Total	150	0	19	150	27	144
Mean	78	25.3333	114.667	11.6667	82.3333	18.6667		Mean	50	0	6.33333	50	9	48
GSC spectrosome shape	Unirr.		1 day post IR		2 days post IR			Branched fusomes	Unirr.		1 day post IR		2 days post IR
nos>Tsc1 RNAi (BL 35144)	Round	Elongated	Round	Elongated	Round	Elongated		nos>Tsc1 RNAi (BL 35144)	≥ 1 branched fusomes	No branched fusomes	≥ 1 branched fusomes	No branched fusomes	≥ 1 branched fusomes	No branched fusomes
Exp. 1	43	19	41	16	33	11		Exp. 1	46	4	3	47	6	31
Exp. 2	46	4	44	14	32	18		Exp. 2	48	2	1	49	15	31
Exp. 3	48	14	38	14	32	12		Exp. 3	45	5	3	47	12	38
Total	137	37	123	44	97	41		Total	139	11	7	143	33	100
Mean	45.6667	12.3333	41	14.6667	32.3333	13.6667		Mean	46.3333	3.66667	2.33333	47.6667	11	33.3333
GSC spectrosome shape	Unirr.		1 day post IR		2 days post IR			Branched fusomes	Unirr.		1 day post IR		2 days post IR
nos>Tsc1 RNAi (BL 54034)	Round	Elongated	Round	Elongated	Round	Elongated		nos>Tsc1 RNAi (BL 54034)	≥ 1 branched fusomes	No branched fusomes	≥ 1 branched fusomes	No branched fusomes	≥ 1 branched fusomes	No branched fusomes
Exp. 1	36	9	23	5	21	7		Exp. 1	35	1	12	16	25	3
Exp. 2	29	8	26	8	16	6		Exp. 2	37	0	16	12	22	1
Exp. 3	30	8	25	8	14	3		Exp. 3	35	0	24	15	19	1
Total	95	25	74	21	51	16		Total	107	1	52	43	66	5
Mean	31.6667	8.33333	24.6667	7	17	5.33333		Mean	35.6667	0.333333	17.3333	14.3333	22	1.66667
GSC spectrosome shape	Unirr.		1 day post IR		2 days post IR			Branched fusomes	Unirr.		1 day post IR		2 days post IR
nos>Nprl2 RNAi (BL 57538)	Round	Elongated	Round	Elongated	Round	Elongated		nos>Nprl2 RNAi (BL 57538)	≥ 1 branched fusomes	No branched fusomes	≥ 1 branched fusomes	No branched fusomes	≥ 1 branched fusomes	No branched fusomes
Exp. 1	37	14	60	11	41	24		Exp. 1	48	2	3	47	2	52
Exp. 2	41	14	35	11	27	14		Exp. 2	46	0	2	48	22	23
Total	78	28	95	22	68	38		Total	94	2	5	95	24	75
Mean	39	14	47.5	11	34	19		Mean	47	1	2.5	47.5	12	37.5
GSC spectrosome shape	Unirr.		1 day post IR		2 days post IR			Branched fusomes	Unirr.		1 day post IR		2 days post IR
nos>Nprl3 RNAi (BL 55384)	Round	Elongated	Round	Elongated	Round	Elongated		nos>Nprl3 RNAi (BL 55384)	≥ 1 branched fusomes	No branched fusomes	≥ 1 branched fusomes	No branched fusomes	≥ 1 branched fusomes	No branched fusomes
Exp. 1	38	25	27	26	26	22		Exp. 1	47	3	0	48	19	31
Exp. 2	29	21	30	20	20	14		Exp. 2	45	2	3	48	13	25
Exp. 3	30	13	31	18	30	16		Exp. 3	39	2	1	50	31	20
Total	97	59	88	64	76	52		Total	131	7	4	146	63	76
Mean	32.3333	19.6667	29.3333	21.3333	25.3333	17.3333		Mean	43.6667	2.33333	1.33333	48.6667	21	25.3333
GSC spectrosome shape	Unirr.		1 day post IR		2 days post IR			Branched fusomes	Unirr.		1 day post IR		2 days post IR
nos>Nup44a RNAi (BL 38357)	Round	Elongated	Round	Elongated	Round	Elongated		nos>Nup44a RNAi (BL 38357)	≥ 1 branched fusomes	No branched fusomes	≥ 1 branched fusomes	No branched fusomes	≥ 1 branched fusomes	No branched fusomes
Exp. 1	35	13	79	6	39	14		Exp. 1	18	5	2	48	2	37
Total	35	13	79	6	39	14		Total	18	5	2	48	2	37
Mean	35	13	79	6	39	14		Mean	18	5	2	48	2	37
GSC spectrosome shape	Unirr.		1 day post IR		2 days post IR			Branched fusomes	Unirr.		1 day post IR		2 days post IR
nos>mio RNAi (BL 57745)	Round	Elongated	Round	Elongated	Round	Elongated		nos>mio RNAi (BL 57745)	≥ 1 branched fusomes	No branched fusomes	≥ 1 branched fusomes	No branched fusomes	≥ 1 branched fusomes	No branched fusomes
Exp. 1	24	12	53	2	16	4		Exp. 1	1	31	0	43	3	13
Exp. 2	17	12	12	2	22	9		Exp. 2	1	26	0	12	0	30
Exp. 3	25	11	30	4	20	7		Exp. 3	3	28	0	29	1	23
Total	66	35	95	8	58	20		Total	5	85	0	84	4	66
Mean	22	11.6667	31.6667	2.66667	19.3333	6.66667		Mean	1.66667	28.3333	0	28	1.33333	22
GSC spectrosome shape	Unirr.		1 day post IR		2 days post IR			Branched fusomes	Unirr.		1 day post IR		2 days post IR
nos>Mitf RNAi (BL 43998)	Round	Elongated	Round	Elongated	Round	Elongated		nos>Mitf RNAi (BL 43998)	≥ 1 branched fusomes	No branched fusomes	≥ 1 branched fusomes	No branched fusomes	≥ 1 branched fusomes	No branched fusomes
Exp. 1	74	32	73	20	53	20		Exp. 1	46	4	1	49	3	47
Exp. 2	74	26	80	11	55	18		Exp. 2	47	3	3	36	5	45
Exp. 3	84	42	87	17	53	18		Exp. 3	50	2	2	46	2	46
Total	232	100	240	48	161	56		Total	143	9	6	131	10	138
Mean	77.3333	33.3333	80	16	53.6667	18.6667		Mean	47.6667	3	2	43.6667	3.33333	46
GSC spectrosome shape	Unirr.		1 day post IR		2 days post IR			Branched fusomes	Unirr.		1 day post IR		2 days post IR
nos>Mitf RNAi (BL 44561)	Round	Elongated	Round	Elongated	Round	Elongated		nos>Mitf RNAi (BL 44561)	≥ 1 branched fusomes	No branched fusomes	≥ 1 branched fusomes	No branched fusomes	≥ 1 branched fusomes	No branched fusomes
Exp. 1	79	34	73	25	59	27		Exp. 1	40	10	10	40	3	47
Exp. 2	88	34	87	25	60	25		Exp. 2	47	0	2	48	12	36
Exp. 3	80	38	90	28	62	32		Exp. 3	47	2	11	39	13	37
Total	247	106	250	78	181	84		Total	134	12	23	127	28	120
Mean	82.3333	35.3333	83.3333	26	60.3333	28		Mean	44.6667	4	7.66667	42.3333	9.33333	40
GSC spectrosome shape	Unirr.		1 day post IR		2 days post IR			Branched fusomes	Unirr.		1 day post IR		2 days post IR
nos>cnc/Nrf2 RNAi (BL 40854)	Round	Elongated	Round	Elongated	Round	Elongated		nos>cnc/Nrf2 RNAi (BL 40854)	≥ 1 branched fusomes	No branched fusomes	≥ 1 branched fusomes	No branched fusomes	≥ 1 branched fusomes	No branched fusomes
Exp. 1	63	29	73	27	47	19		Exp. 1	39	0	5	40	16	32
Exp. 2	80	45	85	22	53	24		Exp. 2	48	1	7	43	11	39
Exp. 3	75	34	85	21	60	21		Exp. 3	49	2	2	49	4	47
Total	218	108	158	49	160	64		Total	136	3	12	83	31	118
Mean	72.6667	36	52.6667	16.3333	53.3333	21.3333		Mean	45.3333	1	4	27.6667	10.3333	39.3333

### Sheet: Figure 2 IR Paradigm
Figure 2
GSC spectrosome shape	Unirr.		1 day post IR		2 days post IR			Branched fusomes	Unirr.		1 day post IR		2 days post IR
Control/nos-Gal4 RNAi (BL 25751)	Round	Elongated	Round	Elongated	Round	Elongated		Control/nos-Gal4 RNAi (BL 25751)	≥ 1 branched fusomes	No branched fusomes	≥ 1 branched fusomes	No branched fusomes	≥ 1 branched fusomes	No branched fusomes
Exp. 1	52	20	66	3	68	15		Exp. 1	33	3	2	28	2	49
Exp. 2	52	16	53	2	49	22		Exp. 2	27	4	2	25	2	41
Exp. 3	60	15	72	6	54	20		Exp. 3	29	4	2	35	3	42
Total	164	51	191	11	171	57		Total	89	11	6	88	7	132
Mean	54.6667	17	63.6667	3.66667	57	19		Mean	29.6667	3.66667	2	29.3333	2.33333	44
GSC spectrosome shape	Unirr.		1 day post IR		2 days post IR			Branched fusomes	Unirr.		1 day post IR		2 days post IR
nos>Atg1 RNAi (BL 44034)	Round	Elongated	Round	Elongated	Round	Elongated		nos>Atg1 RNAi (BL 44034)	≥ 1 branched fusomes	No branched fusomes	≥ 1 branched fusomes	No branched fusomes	≥ 1 branched fusomes	No branched fusomes
Exp. 1	100	59	70	12	98	47		Exp. 1	66	4	2	39	17	72
Exp. 2	80	26	109	16	26	10		Exp. 2	45	1	7	62	5	14
Exp. 3	78	25	84	19	41	14		Exp. 3	41	1	7	43	11	28
Total	258	110	179	28	165	71		Total	152	6	9	101	33	114
Mean	86	36.6667	59.6667	9.33333	55	23.6667		Mean	50.6667	2	3	33.6667	11	38
GSC spectrosome shape	Unirr.		1 day post IR		2 days post IR			Branched fusomes	Unirr.		1 day post IR		2 days post IR
nos>Atg1 OE (BL 51654)	Round	Elongated	Round	Elongated	Round	Elongated		nos>Atg1 RNAi (BL 44034)	≥ 1 branched fusomes	No branched fusomes	≥ 1 branched fusomes	No branched fusomes	≥ 1 branched fusomes	No branched fusomes
Exp. 1	30	12	53	10	40	7		Exp. 1	24	2	2	31	5	21
Exp. 2	79	38	43	13	44	8		Exp. 2	50	5	0	32	4	27
Exp. 3	74	37	63	13	45	12		Exp. 3	46	4	2	34	4	32
Total	183	87	96	23	129	27		Total	120	11	2	63	13	80
Mean	61	29	32	7.66667	43	9		Mean	40	3.66667	0.666667	21	4.33333	26.6667
GSC spectrosome shape	Unirr.		1 day post IR		2 days post IR			Branched fusomes	Unirr.		1 day post IR		2 days post IR
nos>Atg1 OE (BL 51655)	Round	Elongated	Round	Elongated	Round	Elongated		nos>Atg1 OE (BL 51655)	≥ 1 branched fusomes	No branched fusomes	≥ 1 branched fusomes	No branched fusomes	≥ 1 branched fusomes	No branched fusomes
Exp. 1	85	37	101	23	69	21		Exp. 1	44	8	2	58	6	46
Exp. 2	77	41	91	24	52	15		Exp. 2	46	3	3	50	3	37
Total	162	78	192	47	121	36		Total	90	11	5	108	9	83
Mean	81	39	96	23.5	60.5	18		Mean	45	5.5	2.5	54	4.5	41.5
GSC spectrosome shape	Unirr.		1 day post IR		2 days post IR			Branched fusomes	Unirr.		1 day post IR		2 days post IR
nos>Atg13 RNAi (BL 40861)	Round	Elongated	Round	Elongated	Round	Elongated		nos>Atg13 RNAi (BL 40861)	≥ 1 branched fusomes	No branched fusomes	≥ 1 branched fusomes	No branched fusomes	≥ 1 branched fusomes	No branched fusomes
Exp. 1	83	36	106	13	82	43		Exp. 1	46	1	4	47	16	55
Exp. 2	82	27	84	16	54	29		Exp. 2	44	5	2	48	4	44
Exp. 3	97	40	90	18	60	27		Exp. 3	55	4	3	47	8	45
Total	262	103	190	29	196	99		Total	145	10	6	95	28	144
Mean	87.3333	34.3333	63.3333	9.66667	65.3333	33		Mean	48.3333	3.33333	2	31.6667	9.33333	48
GSC spectrosome shape	Unirr.		1 day post IR		2 days post IR			Branched fusomes	Unirr.		1 day post IR		2 days post IR
nos>Atg14 RNAi (BL 40858)	Round	Elongated	Round	Elongated	Round	Elongated		nos>Atg14 RNAi (BL 40858)	≥ 1 branched fusomes	No branched fusomes	≥ 1 branched fusomes	No branched fusomes	≥ 1 branched fusomes	No branched fusomes
Exp. 1	62	13	95	22	29	11		Exp. 1	30	1	6	44	12	19
Exp. 2	79	21	84	13	70	26		Exp. 2	42	2	4	38	23	31
Exp. 3	75	24	101	19	74	25		Exp. 3	42	2	6	46	16	38
Total	216	58	179	35	173	62		Total	114	5	10	82	51	88
Mean	72	19.3333	59.6667	11.6667	57.6667	20.6667		Mean	38	1.66667	3.33333	27.3333	17	29.3333
GSC spectrosome shape	Unirr.		1 day post IR		2 days post IR			Branched fusomes	Unirr.		1 day post IR		2 days post IR
nos>Atg18a RNAi (BL 34714)	Round	Elongated	Round	Elongated	Round	Elongated		nos>Atg18a RNAi (BL 34714)	≥ 1 branched fusomes	No branched fusomes	≥ 1 branched fusomes	No branched fusomes	≥ 1 branched fusomes	No branched fusomes
Exp. 1	77	25	68	18	43	15		Exp. 1	40	1	3	38	9	31
Exp. 2	83	38	61	22	48	18		Exp. 2	48	2	1	34	12	28
Exp. 3	56	23	81	21	50	23		Exp. 3	28	4	6	44	12	33
Total	216	86	129	40	141	56		Total	116	7	4	72	33	92
Mean	72	28.6667	43	13.3333	47	18.6667		Mean	38.6667	2.33333	1.33333	24	11	30.6667
GSC spectrosome shape	Unirr.		1 day post IR		2 days post IR			Branched fusomes	Unirr.		1 day post IR		2 days post IR
nos>Atg3 RNAi (BL 34359)	Round	Elongated	Round	Elongated	Round	Elongated		nos>Atg3 RNAi (BL 34359)	≥ 1 branched fusomes	No branched fusomes	≥ 1 branched fusomes	No branched fusomes	≥ 1 branched fusomes	No branched fusomes
Exp. 1	46	16	34	9	66	16		Exp. 1	38	1	9	13	9	47
Exp. 2	54	19	92	29	75	25		Exp. 2	31	2	20	38	10	50
Exp. 3	42	19	25	12	30	9		Exp. 3	29	1	4	19	4	17
Total	142	54	126	38	171	50		Total	98	4	29	51	23	114
Mean	47.3333	18	42	12.6667	57	16.6667		Mean	32.6667	1.33333	9.66667	17	7.66667	38
GSC spectrosome shape	Unirr.		1 day post IR		2 days post IR			Branched fusomes	Unirr.		1 day post IR		2 days post IR
nos>Atg5 RNAi (BL 34899)	Round	Elongated	Round	Elongated	Round	Elongated		nos>Atg5 RNAi (BL 34899)	≥ 1 branched fusomes	No branched fusomes	≥ 1 branched fusomes	No branched fusomes	≥ 1 branched fusomes	No branched fusomes
Exp. 1	77	25	88	18	36	15		Exp. 1	38	3	4	48	11	34
Exp. 2	44	15	76	10	39	14		Exp. 2	27	1	7	37	8	32
Exp. 3	65	28	88	19	49	16		Exp. 3	39	2	4	46	4	42
Total	186	68	164	28	124	45		Total	104	6	11	85	23	108
Mean	62	22.6667	54.6667	9.33333	41.3333	15		Mean	34.6667	2	3.66667	28.3333	7.66667	36
GSC spectrosome shape	Unirr.		1 day post IR		2 days post IR			Branched fusomes	Unirr.		1 day post IR		2 days post IR
nos>Atg7 RNAi (BL 34369)	Round	Elongated	Round	Elongated	Round	Elongated		nos>Atg7 RNAi (BL 34369)	≥ 1 branched fusomes	No branched fusomes	≥ 1 branched fusomes	No branched fusomes	≥ 1 branched fusomes	No branched fusomes
Exp. 1	98	33	101	27	60	21		Exp. 1	48	2	3	47	5	45
Exp. 2	92	32	105	24	45	28		Exp. 2	50	0	7	43	3	47
Exp. 3	99	28	115	22	66	24		Exp. 3	47	3	6	49	4	46
Total	289	93	206	51	171	73		Total	145	5	10	90	12	138
Mean	96.3333	31	68.6667	17	57	24.3333		Mean	48.3333	1.66667	3.33333	30	4	46
GSC spectrosome shape	Unirr.		1 day post IR		2 days post IR			Branched fusomes	Unirr.		1 day post IR		2 days post IR
nos>Atg12 RNAi (BL 34675)	Round	Elongated	Round	Elongated	Round	Elongated		nos>Atg12 RNAi (BL 34675)	≥ 1 branched fusomes	No branched fusomes	≥ 1 branched fusomes	No branched fusomes	≥ 1 branched fusomes	No branched fusomes
Exp. 1	123	49	91	21	53	26		Exp. 1	70	0	6	42	22	29
Exp. 2	91	23	93	11	96	38		Exp. 2	44	1	8	39	35	45
Exp. 3	55	22	71	22	64	25		Exp. 3	30	5	8	31	14	37
Total	269	94	184	32	213	89		Total	144	6	14	81	71	111
Mean	89.6667	31.3333	61.3333	10.6667	71	29.6667		Mean	48	2	4.66667	27	23.6667	37
GSC spectrosome shape	Unirr.		1 day post IR		2 days post IR			Branched fusomes	Unirr.		1 day post IR		2 days post IR
nos>Atg16 RNAi (BL 58244)	Round	Elongated	Round	Elongated	Round	Elongated		nos>Atg16 RNAi (BL 58244)	≥ 1 branched fusomes	No branched fusomes	≥ 1 branched fusomes	No branched fusomes	≥ 1 branched fusomes	No branched fusomes
Exp. 1	97	35	85	9	62	29		Exp. 1	50	1	5	36	9	37
Exp. 2	57	32	105	17	42	16		Exp. 2	36	5	3	47	5	33
Exp. 3	81	32	96	13	50	25		Exp. 3	46	3	4	46	7	38
Total	235	99	190	26	154	70		Total	132	9	8	83	21	108
Mean	78.3333	33	63.3333	8.66667	51.3333	23.3333		Mean	44	3	2.66667	27.6667	7	36
GSC spectrosome shape	Unirr.		1 day post IR		2 days post IR			Branched fusomes	Unirr.		1 day post IR		2 days post IR
nos>Atg16 RNAi (BL 34358)	Round	Elongated	Round	Elongated	Round	Elongated		nos>Atg16 RNAi (BL 34358)	≥ 1 branched fusomes	No branched fusomes	≥ 1 branched fusomes	No branched fusomes	≥ 1 branched fusomes	No branched fusomes
Exp. 1	169	38	112	20	61	25		Exp. 1	74	3	2	48	5	41
Exp. 2	121	28	102	19	73	22		Exp. 2	50	1	1	44	3	47
Exp. 3	118	31	117	20	71	29		Exp. 3	45	5	2	48	3	47
Total	408	97	214	39	205	76		Total	169	9	3	92	11	135
Mean	136	32.3333	71.3333	13	68.3333	25.3333		Mean	56.3333	3	1	30.6667	3.66667	45
GSC spectrosome shape	Unirr.		1 day post IR		2 days post IR			Branched fusomes	Unirr.		1 day post IR		2 days post IR
nos>RUBCN RNAi (BL 43276)	Round	Elongated	Round	Elongated	Round	Elongated		nos>RUBCN RNAi (BL 43276)	≥ 1 branched fusomes	No branched fusomes	≥ 1 branched fusomes	No branched fusomes	≥ 1 branched fusomes	No branched fusomes
Exp. 1	83	24	105	19	88	18		Exp. 1	49	0	2	57	15	53
Exp. 2	81	32	135	17	41	10		Exp. 2	49	1	3	63	3	26
Exp. 3	85	28	97	19	84	15		Exp. 3	49	2	0	51	0	9
Total	249	84	240	36	213	43		Total	147	3	5	120	18	88
Mean	83	28	80	12	71	14.3333		Mean	49	1	1.66667	40	9	29.3333
GSC spectrosome shape	Unirr.		1 day post IR		2 days post IR			Branched fusomes	Unirr.		1 day post IR		2 days post IR
nos>ref(2)P RNAi (BL 36111)	Round	Elongated	Round	Elongated	Round	Elongated		nos>ref(2)P RNAi (BL 36111)	≥ 1 branched fusomes	No branched fusomes	≥ 1 branched fusomes	No branched fusomes	≥ 1 branched fusomes	No branched fusomes
Exp. 1	85	37	103	7	28	17		Exp. 1	103	7	3	47	1	29
Total	85	37	103	7	28	17		Total	103	7	3	47	1	29
Mean	85	37	103	7	28	17		Mean	103	7	3	47	1	29

### Sheet: Figure 3 IR Paradigm
Figure 3
GSC spectrosome shape	Unirr.		1 day post IR		2 days post IR			Branched fusomes	Unirr.		1 day post IR		2 days post IR
Control/nos-Gal4 RNAi (BL 25751)	Round	Elongated	Round	Elongated	Round	Elongated		Control/nos-Gal4 RNAi (BL 25751)	≥ 1 branched fusomes	No branched fusomes	≥ 1 branched fusomes	No branched fusomes	≥ 1 branched fusomes	No branched fusomes
Exp. 1	69	32	91	11	53	20		Exp. 1	44	1	1	44	0	40
Exp. 2	67	26	85	3	55	17		Exp. 2	42	3	1	41	0	45
Exp. 3	52	19	98	9	58	22		Exp. 3	33	1	1	49	0	45
Total	188	77	274	23	166	59		Total	119	5	3	134	0	130
Mean	62.6667	25.6667	91.3333	7.66667	55.3333	19.6667		Mean	39.6667	1.66667	1	44.6667	0	43.3333
GSC spectrosome shape	Unirr.		1 day post IR		2 days post IR			Branched fusomes	Unirr.		1 day post IR		2 days post IR
nos>Pink1 RNAi (BL 38262)	Round	Elongated	Round	Elongated	Round	Elongated		nos>Pink1 RNAi (BL 38262)	≥ 1 branched fusomes	No branched fusomes	≥ 1 branched fusomes	No branched fusomes	≥ 1 branched fusomes	No branched fusomes
Exp. 1	97	22	88	22	69	21		Exp. 1	47	3	0	50	1	50
Exp. 2	103	32	87	17	32	10		Exp. 2	48	2	1	49	4	27
Exp. 3	91	34	83	29	48	22		Exp. 3	49	1	1	49	14	37
Total	291	88	175	39	149	53		Total	144	6	1	99	19	114
Mean	97	29.3333	58.3333	13	49.6667	17.6667		Mean	48	2	0.333333	33	6.33333	38
GSC spectrosome shape	Unirr.		1 day post IR		2 days post IR			Branched fusomes	Unirr.		1 day post IR		2 days post IR
nos>park RNAi (BL 37509)	Round	Elongated	Round	Elongated	Round	Elongated		nos>park RNAi (BL 37509)	≥ 1 branched fusomes	No branched fusomes	≥ 1 branched fusomes	No branched fusomes	≥ 1 branched fusomes	No branched fusomes
Exp. 1	94	28	76	32	62	24		Exp. 1	50	0	3	47	9	41
Exp. 2	94	34	63	31	62	23		Exp. 2	50	0	7	43	10	41
Exp. 3	110	34	95	26	67	26		Exp. 3	49	1	0	50	7	43
Total	298	96	139	63	191	73		Total	149	1	10	90	26	125
Mean	99.3333	32	46.3333	21	63.6667	24.3333		Mean	49.6667	0.333333	3.33333	30	8.66667	41.6667
GSC spectrosome shape	Unirr.		1 day post IR		2 days post IR			Branched fusomes	Unirr.		1 day post IR		2 days post IR
nos>Drp1 RNAi (BL 51483)	Round	Elongated	Round	Elongated	Round	Elongated		nos>Drp1 RNAi (BL 51483)	≥ 1 branched fusomes	No branched fusomes	≥ 1 branched fusomes	No branched fusomes	≥ 1 branched fusomes	No branched fusomes
Exp. 1	81	28	76	19	57	21		Exp. 1	46	0	1	43	8	37
Exp. 2	85	41	87	23	55	24		Exp. 2	49	0	1	49	9	41
Total	166	69	163	42	112	45		Total	95	0	2	92	17	78
Mean	83	34.5	81.5	21	56	22.5		Mean	47.5	0	1	46	8.5	39
GSC spectrosome shape	Unirr.		1 day post IR		2 days post IR			Branched fusomes	Unirr.		1 day post IR		2 days post IR
nos>Marf/mfn2 RNAi (BL 55189)	Round	Elongated	Round	Elongated	Round	Elongated		nos>Marf/mfn2 RNAi (BL 55189)	≥ 1 branched fusomes	No branched fusomes	≥ 1 branched fusomes	No branched fusomes	≥ 1 branched fusomes	No branched fusomes
Exp. 1	62	36	88	14	69	19		Exp. 1	31	9	1	47	3	49
Exp. 2	65	40	72	19	74	24		Exp. 2	39	11	0	50	9	64
Total	127	76	160	33	143	43		Total	70	20	1	97	12	113
Mean	63.5	38	80	16.5	71.5	21.5		Mean	35	10	0.5	48.5	6	56.5
GSC spectrosome shape	Unirr.		1 day post IR		2 days post IR			Branched fusomes	Unirr.		1 day post IR		2 days post IR
nos>srl/PGC1a RNAi (BL 33914)	Round	Elongated	Round	Elongated	Round	Elongated		nos>srl/PGC1a RNAi (BL 33914)	≥ 1 branched fusomes	No branched fusomes	≥ 1 branched fusomes	No branched fusomes	≥ 1 branched fusomes	No branched fusomes
Exp. 1	59	59	72	16	58	15		Exp. 1	43	0	1	35	5	34
Exp. 2	76	52	90	25	61	18		Exp. 2	46	4	9	41	5	41
Total	135	111	162	41	119	33		Total	89	4	10	76	10	75
Mean	67.5	55.5	81	20.5	59.5	16.5		Mean	44.5	2	5	38	5	37.5

### Sheet: Figure 5 IR Paradigm
Figure 5
GSC spectrosome shape	Unirr.		1 day post IR		2 days post IR			Branched fusomes	Unirr.		1 day post IR		2 days post IR
Control/nos-Gal4 RNAi (BL 25751)	Round	Elongated	Round	Elongated	Round	Elongated		Control/nos-Gal4 RNAi (BL 25751)	≥ 1 branched fusomes	No branched fusomes	≥ 1 branched fusomes	No branched fusomes	≥ 1 branched fusomes	No branched fusomes
Exp. 1	58	26	77	5	58	18		Exp. 1	41	6	0	40	0	45
Exp. 2	68	22	85	8	74	22		Exp. 2	44	7	2	43	1	49
Exp. 3	67	23	82	7	50	16		Exp. 3	48	2	0	48	1	44
Total	193	71	244	20	182	56		Total	133	15	2	131	2	138
Mean	64.3333	23.6667	81.3333	6.66667	60.6667	18.6667		Mean	44.3333	5	0.666667	43.6667	0.666667	46
GSC spectrosome shape	Unirr.		1 day post IR		2 days post IR			Branched fusomes	Unirr.		1 day post IR		2 days post IR
nos>Pc RNAi (BL 33964)	Round	Elongated	Round	Elongated	Round	Elongated		nos>Pc RNAi (BL 33964)	≥ 1 branched fusomes	No branched fusomes	≥ 1 branched fusomes	No branched fusomes	≥ 1 branched fusomes	No branched fusomes
Exp. 1	60	31	95	19	61	16		Exp. 1	44	6	24	26	30	20
Exp. 2	67	23	64	14	53	13		Exp. 2	39	7	8	38	3	43
Exp. 3	92	31	74	13	43	11		Exp. 3	47	1	1	39	8	29
Total	219	85	159	33	157	40		Total	130	14	32	64	41	92
Mean	73	28.3333	53	11	52.3333	13.3333		Mean	43.3333	4.66667	10.6667	21.3333	13.6667	30.6667
GSC spectrosome shape	Unirr.		1 day post IR		2 days post IR			Branched fusomes	Unirr.		1 day post IR		2 days post IR
nos>Sce RNAi (BL 67924)	Round	Elongated	Round	Elongated	Round	Elongated		nos>Sce RNAi (BL 67924)	≥ 1 branched fusomes	No branched fusomes	≥ 1 branched fusomes	No branched fusomes	≥ 1 branched fusomes	No branched fusomes
Exp. 1	64	25	80	18	60	19		Exp. 1	33	8	6	44	4	46
Exp. 2	78	26	75	18	36	14		Exp. 2	45	5	5	45	2	31
Total	142	51	155	36	96	33		Total	78	13	11	89	6	77
Mean	71	25.5	77.5	18	48	16.5		Mean	39	6.5	5.5	44.5	3	38.5
GSC spectrosome shape	Unirr.		1 day post IR		2 days post IR			Branched fusomes	Unirr.		1 day post IR		2 days post IR
nos>JIL-1 RNAi (BL 57293)	Round	Elongated	Round	Elongated	Round	Elongated		nos>JIL-1 RNAi (BL 57293)	≥ 1 branched fusomes	No branched fusomes	≥ 1 branched fusomes	No branched fusomes	≥ 1 branched fusomes	No branched fusomes
Exp. 1	59	19	55	14	52	14		Exp. 1	38	6	0	46	2	38
Exp. 2	35	22	44	15	25	12		Exp. 2	33	6	1	50	7	26
Total	94	41	99	29	77	26		Total	71	12	1	96	9	64
Mean	47	20.5	49.5	14.5	38.5	13		Mean	35.5	6	0.5	48	4.5	32
GSC spectrosome shape	Unirr.		1 day post IR		2 days post IR			Branched fusomes	Unirr.		1 day post IR		2 days post IR
nos>mof RNAi (BL 58281)	Round	Elongated	Round	Elongated	Round	Elongated		nos>mof RNAi (BL 58281)	≥ 1 branched fusomes	No branched fusomes	≥ 1 branched fusomes	No branched fusomes	≥ 1 branched fusomes	No branched fusomes
Exp. 1	46	21	56	13	51	20		Exp. 1	27	23	13	30	28	22
Exp. 2	55	18	64	18	53	16		Exp. 2	27	19	13	32	17	28
Total	101	39	120	31	104	36		Total	54	42	26	62	45	50
Mean	50.5	19.5	60	15.5	52	18		Mean	27	21	13	31	22.5	25
GSC spectrosome shape	Unirr.		1 day post IR		2 days post IR			Branched fusomes	Unirr.		1 day post IR		2 days post IR
nos>mei-41/ATR RNAi (BL 41934)	Round	Elongated	Round	Elongated	Round	Elongated		nos>mei-41/ATR RNAi (BL 41934)	≥ 1 branched fusomes	No branched fusomes	≥ 1 branched fusomes	No branched fusomes	≥ 1 branched fusomes	No branched fusomes
Exp. 1	66	24	83	18	24	9		Exp. 1	33	17	18	32	13	37
Exp. 2	73	21	75	20	55	17		Exp. 2	42	8	8	42	6	44
Total	139	45	158	38	79	26		Total	75	25	26	74	19	81
Mean	69.5	22.5	79	19	39.5	13		Mean	37.5	12.5	13	37	9.5	40.5
GSC spectrosome shape	Unirr.		1 day post IR		2 days post IR			Branched fusomes	Unirr.		1 day post IR		2 days post IR
nos>Set1 RNAi (BL 40931)	Round	Elongated	Round	Elongated	Round	Elongated		nos>Set1 RNAi (BL 40931)	≥ 1 branched fusomes	No branched fusomes	≥ 1 branched fusomes	No branched fusomes	≥ 1 branched fusomes	No branched fusomes
Exp. 1	65	24	73	8	50	13		Exp. 1	37	8	1	44	3	37
Exp. 2	64	27	79	19	60	19		Exp. 2	46	4	1	40	12	36
Exp. 3	94	26	78	19	11	2		Exp. 3	50	1	1	41	1	6
Total	223	77	230	46	121	34		Total	133	13	3	125	16	79
Mean	74.3333	25.6667	76.6667	15.3333	40.3333	11.3333		Mean	44.3333	4.33333	1	41.6667	5.33333	26.3333
GSC spectrosome shape	Unirr.		1 day post IR		2 days post IR			Branched fusomes	Unirr.		1 day post IR		2 days post IR
nos>gpp RNAi (BL 42919)	Round	Elongated	Round	Elongated	Round	Elongated		nos>gpp RNAi (BL 42919)	≥ 1 branched fusomes	No branched fusomes	≥ 1 branched fusomes	No branched fusomes	≥ 1 branched fusomes	No branched fusomes
Exp. 1	75	36	77	15	87	11		Exp. 1	45	0	6	39	10	36
Exp. 2	46	14	62	19	57	14		Exp. 2	28	1	1	45	0	46
Exp. 3	58	18	83	17	72	29		Exp. 3	25	2	0	48	8	43
Exp. 4	82	44	66	18	73	32		Exp. 4	48	0	0	42	5	46
Total	261	112	288	69	289	86		Total	146	3	7	174	23	171
Mean	65.25	28	72	17.25	72.25	21.5		Mean	36.5	0.75	1.75	43.5	5.75	42.75
GSC spectrosome shape	Unirr.		1 day post IR		2 days post IR			Branched fusomes	Unirr.		1 day post IR		2 days post IR
nos>trx RNAi (BL 33703)	Round	Elongated	Round	Elongated	Round	Elongated		nos>trx RNAi (BL 33703)	≥ 1 branched fusomes	No branched fusomes	≥ 1 branched fusomes	No branched fusomes	≥ 1 branched fusomes	No branched fusomes
Exp. 1	87	30	99	7	82	10		Exp. 1	45	5	4	46	18	30
Exp. 2	82	28	88	6	79	11		Exp. 2	43	7	2	48	6	44
Exp. 3	42	22	65	10	34	5		Exp. 3	25	2	2	31	6	17
Total	211	80	252	23	195	26		Total	113	14	8	125	30	91
Mean	70.3333	26.6667	84	7.66667	65	8.66667		Mean	37.6667	4.66667	2.66667	41.6667	10	30.3333
GSC spectrosome shape	Unirr.		1 day post IR		2 days post IR			Branched fusomes	Unirr.		1 day post IR		2 days post IR
nos>Utx RNAi (BL 34076)	Round	Elongated	Round	Elongated	Round	Elongated		nos>Utx RNAi (BL 34076)	≥ 1 branched fusomes	No branched fusomes	≥ 1 branched fusomes	No branched fusomes	≥ 1 branched fusomes	No branched fusomes
Exp. 1	67	22	55	7	64	8		Exp. 1	42	3	0	32	3	42
Exp. 2	67	25	74	11	71	8		Exp. 2	48	2	1	49	2	48
Exp. 3	63	33	84	21	67	14		Exp. 3	34	2	7	34	14	27
Total	197	80	213	39	202	30		Total	124	7	8	115	19	117
Mean	65.6667	26.6667	71	13	67.3333	10		Mean	41.3333	2.33333	2.66667	38.3333	6.33333	39
GSC spectrosome shape	Unirr.		1 day post IR		2 days post IR			Branched fusomes	Unirr.		1 day post IR		2 days post IR
nos>rhi/HP1 RNAi (BL 41934)	Round	Elongated	Round	Elongated	Round	Elongated		nos>rhi/HP1 RNAi (BL 41934)	≥ 1 branched fusomes	No branched fusomes	≥ 1 branched fusomes	No branched fusomes	≥ 1 branched fusomes	No branched fusomes
Exp. 1	92	20	79	9	44	7		Exp. 1	46	4	27	23	8	28
Exp. 2	100	23	86	12	69	10		Exp. 2	49	1	5	45	2	48
Total	192	43	165	21	113	17		Total	95	5	32	68	10	76
Mean	96	21.5	82.5	10.5	56.5	8.5		Mean	47.5	2.5	16	34	5	38
GSC spectrosome shape	Unirr.		1 day post IR		2 days post IR			Branched fusomes	Unirr.		1 day post IR		2 days post IR
nos>HDAC1 RNAi (BL 34846)	Round	Elongated	Round	Elongated	Round	Elongated		nos>HDAC1 RNAi (BL 34846)	≥ 1 branched fusomes	No branched fusomes	≥ 1 branched fusomes	No branched fusomes	≥ 1 branched fusomes	No branched fusomes
Exp. 1	80	24	97	8	52	18		Exp. 1	35	9	1	45	6	45
Exp. 2	66	17	71	9	53	12		Exp. 2	39	6	3	42	5	40
Total	146	41	168	17	105	30		Total	74	15	4	87	11	85
Mean	73	20.5	84	8.5	52.5	15		Mean	37	7.5	2	43.5	5.5	42.5
GSC spectrosome shape	Unirr.		1 day post IR		2 days post IR			Branched fusomes	Unirr.		1 day post IR		2 days post IR
nos>Kdm2 RNAi (BL 33699)	Round	Elongated	Round	Elongated	Round	Elongated		nos>Kdm2 RNAi (BL 33699)	≥ 1 branched fusomes	No branched fusomes	≥ 1 branched fusomes	No branched fusomes	≥ 1 branched fusomes	No branched fusomes
Exp. 1	76	32	78	6	59	18		Exp. 1	45	2	1	44	4	41
Exp. 2	73	28	92	7	70	24		Exp. 2	47	3	2	48	5	45
Total	149	60	170	13	129	42		Total	92	5	3	92	9	86
Mean	74.5	30	85	6.5	64.5	21		Mean	46	2.5	1.5	46	4.5	43
GSC spectrosome shape	Unirr.		1 day post IR		2 days post IR			Branched fusomes	Unirr.		1 day post IR		2 days post IR
nos>Gcn5 RNAi (BL 33981)	Round	Elongated	Round	Elongated	Round	Elongated		nos>Gcn5 RNAi (BL 33981)	≥ 1 branched fusomes	No branched fusomes	≥ 1 branched fusomes	No branched fusomes	≥ 1 branched fusomes	No branched fusomes
Exp. 1	81	26	106	7	58	18		Exp. 1	46	1	1	46	4	43
Exp. 2	66	20	83	13	56	18		Exp. 2	42	3	0	45	1	36
Total	147	46	189	20	114	36		Total	88	4	1	91	5	79
Mean	73.5	23	94.5	10	57	18		Mean	44	2	0.5	45.5	2.5	39.5
GSC spectrosome shape	Unirr.		1 day post IR		2 days post IR			Branched fusomes	Unirr.		1 day post IR		2 days post IR
nos>Mt2 RNAi (BL 42906)	Round	Elongated	Round	Elongated	Round	Elongated		nos>Mt2 RNAi (BL 42906)	≥ 1 branched fusomes	No branched fusomes	≥ 1 branched fusomes	No branched fusomes	≥ 1 branched fusomes	No branched fusomes
Exp. 1	62	25	79	10	71	17		Exp. 1	32	18	17	33	2	49
Exp. 2	63	31	78	9	66	16		Exp. 2	37	13	14	36	3	47
Total	125	56	157	19	137	33		Total	69	31	31	69	5	96
Mean	62.5	28	78.5	9.5	68.5	16.5		Mean	34.5	15.5	15.5	34.5	2.5	48
